# Climate and mountains shaped human ancestral genetic lineages

**DOI:** 10.1101/2021.07.13.452067

**Authors:** Pierpaolo Maisano Delser, Mario Krapp, Robert Beyer, Eppie R Jones, Eleanor F Miller, Anahit Hovhannisyan, Michelle Parker, Veronika Siska, Maria Teresa Vizzari, Elizabeth J. Pearmain, Ivan Imaz-Rosshandler, Michela Leonardi, Gian Luigi Somma, Jason Hodgson, Eirlys Tysall, Zhe Xue, Lara Cassidy, Daniel G Bradley, Anders Eriksson, Andrea Manica

## Abstract

Extensive sequencing of modern and ancient human genomes has revealed that contemporary populations can be explained as the result of recent mixing of a few distinct ancestral genetic lineages^1^. But the small number of aDNA samples that predate the Last Glacial Maximum means that the origins of these lineages are not well understood. Here, we circumvent the limited sampling by modelling explicitly the effect of climatic changes and terrain on population demography and migrations through time and space, and show that these factors are sufficient to explain the divergence among ancestral lineages. Our reconstructions show that the sharp separation between African and Eurasian lineages is a consequence of only a few limited periods of connectivity through the arid Arabian peninsula, which acted as the gate out of the Arican continent. The subsequent spread across Eurasia was then mostly shaped by mountain ranges, and to a lesser extent deserts, leading to the split of European and Asians, and the further diversification of these two groups. A high tolerance to cold climates allowed the persistence at high latitudes even during the Last Glacial Maximum, maintaining a pocket in Beringia that led to the later, rapid colonisation of the Americas. The advent of food production was associated with an increase in movement^2^, but mountains and climate have been shown to still play a major role even in this latter period^3,4^, affecting the mixing of the ancestral lineages that we have shown to be shaped by those two factors in the first place.
