## Extended Data Tables for "Climate and mountains shaped human ancestral genetic lineages"

### Sheet: Extended Data Table 1
Extended Data Table 1: Metadata for ancient samples.
Sample	Aggregated summary statistics	Study	County	Site	Latitude	Longitude	Mean date BP	Date (2-sigma)	UDG-treated
AHUR_2064	Native Americans (am)	Moreno-Mayar JV et al., 2018	USA	Spirit Cave, Nevada	37.41	-122.08	10970	10770-11170 calBP	yes
Anzick-1	Native Americans (am)	Rasmussen M et al, 2014	USA	Near Wilsall, Montana	45.97	-110.66	12632	12707–12556 calBP	no
Bichon	Western Hunter Gatherers (whg)	Jones et al. 2015	Switzerland	Bichon	47.1	6.87	13665	13560- 13770 cal BP	no
Bon002	Near East (ne)	Kılınç et al. 2016	Turkey	Boncuklu	37.7518	32.8648	10078	8279-7977 calBC	no
KK1	Caucasus Hunter Gatherers (chg)	Jones et al. 2015	Georgia	Kotias Klde	42.25	43.27	9712	9529-9895 cal BP	yes
Kolyma1	North-Eastern Asians (nea)	Sikora M et al, 2019	Russia	Duvanni Yar	68.6	159.1	9786	9668-9904 calBP	no
Loschbour	Western Hunter Gatherers (whg)	Lazaridis et al. 2014	Luxembourg	Echternach	49.81	6.4	8055	6220-5990 calBCE	yes
Mota	Africa (af)	Gallego-Llorente M et al,2015	Africa	Mota Cave, Gamo highlands of southwest Ethiopia	6.80209	38.1695	4471	4524-4418 Cal BP	no
SF12	Western Hunter Gatherers (whg)	Guenther et al. 2018	Sweden	Stora Förvar, Sweden	57.28	18	7700	7500-4000 cal BC	yes
Sumidouro5	Native Americans (am)	Sikora et al. 2017	Brazil	Caverna do Sumidouro, Lagoa Santa, Brazil	-19.54	-43.94	10391	10258-10524 (97.0%) calBP	no
SunghirIII	Western Hunter Gatherers (whg)	Moreno-Mayar JV et al., 2018	Russia	Sunghir	56.176	40.503	34093	35154-33031 calBP	yes
USR1	Native Americans (am)	Moreno-Mayar JV et al., 2018	USA	Upward Sun River site (USR)	64.98	-150.54	11435	11600-11270 cal BP	yes
Ust_Ishim	North-Central Asians (nca)	Fu et al. 2014	Russia	Ust’-Ishim, Omsk Oblast	57.43	71.1	45000	45000 calBP (46880–43210 calBP at 95.4% probability)	yes
WC1	Caucasus Hunter Gatherers (chg)	Broushaki et al. 2016	Iran	Wezmeh Cave	34.05	46.59	9219	7455-7082 BCE	no
Yana1	North-Central Asians (nca)	Sikora M et al, 2019	Russia	Yana RHS	70.43	135.25	31684	31321-32047 calBP	no
ZVEJ25	Western Hunter Gatherers (whg)	Jones et al., 2017	Latvia	Zvejnieki	57.78	25.24	7689	7791-7586 calBP	yes

### Sheet: Extended Data Table 2
Extended Data Table 2: Metadata for modern samples. Samples in bold have been included in the spatial analysis. SGDP: Simon Genome Diversity Panel.
Sample_ID	Sample_acronym	Aggregated summary statistics	Population_ID	Country	Latitude	Longitude	Study
SS6004477	AUS	South-East Asians (sea)	Australian	Australia	-13	143	SGDP – Mallick et al., 2016
LP6005443-DNA_B09	DIN	-	Dinka	Sudan	8.8	27.4	SGDP – Mallick et al., 2016
LP6005443-DNA_B03	ESK	-	Eskimo_Sireniki	Russia	64.4	173.9	SGDP – Mallick et al., 2016
LP6005519-DNA_D05	IRU	South Asia (sa)	Irula	India	13.5	80	SGDP – Mallick et al., 2016
LP6005443-DNA_D04	ITE	-	Itelman	Russia	57	157	SGDP – Mallick et al., 2016
LP6005441-DNA_G06	KAR	-	Karitiana	Brazil	-10	-63	SGDP – Mallick et al., 2016
LP6005441-DNA_E07	MND	-	Mandenka	Senegal	12	-12	SGDP – Mallick et al., 2016
LP6005443-DNA_G04	MNS	North-Central Asians (nca)	Mansi	Russia	63.65	62.1	SGDP – Mallick et al., 2016
LP6005441-DNA_F09	ORQ	North-Eastern Asians (nea)	Oroqen	China	50.4	126.5	SGDP – Mallick et al., 2016
LP6005443-DNA_D08	PAP	South-East Asians (sea)	Papuan	PapuaNewGuinea	-4	143	SGDP – Mallick et al., 2016
LP6005441-DNA_F10	PIM	-	Pima	Mexico	29	-108	SGDP – Mallick et al., 2016
LP6005442-DNA_H12	ULC	North-Eastern Asians (nea)	Ulchi	Russia	52.43	140.42	SGDP – Mallick et al., 2016
LP6005442-DNA_D01	XIB	North-Central Asians (nca)	Xibo	China	43.5	81.5	SGDP – Mallick et al., 2016
LP6005442-DNA_F01	YKT	North-Eastern Asians (nea)	Yakut	Russia	63	129.5	SGDP – Mallick et al., 2016
LP6005442-DNA_B02	YRI	-	Yoruba	Nigeria	7.4	3.9	SGDP – Mallick et al., 2016
JHM06	JHM	South-East Asians (sea)	Jehai	Malaysia	5.25	101.17	McColl et al., 2018

### Sheet: Extended Data Table 3
Extended Data Table 3: List of parameters included in the demographic model.
Symbol	Parameter Description
C	Population size scaling factor
Pcrit	Critical precipitation threshold for AMH survival
Ttol	Temperatiure tolerance quantifying the effect of deviations from the optimal temperature (Topt) on the local carrying capacity
Topt	Optimal temperature for AMHs
t0	Temporal origin of AMHs (in generations since present)
r	Intrinsic growth rate
mr	Non-directed (random) mobility parameter
md	Directed mobility parameter
α_mountain	Cost of crossing mountains
Δspeed	Change in migration speed over time

### Sheet: Extended Data Table 4
Extended Data Table 4: Parameter estimation performed in an Approximate Bayesian Computation
ᵃ Upper and lower limits of the 95% credible interval
ᵇ Uniform probability, in the range of the two values.
ᶜ Generation time 25 years
	Acronym	Priorᵇ	0.025ᵃ	Median	Mean	Mode	0.975ᵃ
Cost of crossing mountains	α_mountain	U:0-0.3	-0.0059	0.0261	0.0304	0.0168	0.0858
Directed mobility parameter	md	U:0-0.1	0.0267	0.0784	0.0743	0.0926	0.099
Initial time (generations ago)ᶜ	t0	U:3000-6000	3136.71	4634.88	4595.76	5579.03	5993.2
Intrinsic growth rate	r	U:0.1-0.3	0.0802	0.1356	0.1388	0.1259	0.2119
Migration speed change over time	Δspeed	U:-0.05-0.2	-0.0564	0.0941	0.0898	0.1863	0.2226
Non-directed (random) mobility parameter	mr	U:0-0.1	-0.0015	0.0582	0.054	0.0776	0.0933
Critical precipitation	Pcrit	U:70-140	104.261	112.126	111.741	113.994	116.498
Optimal temperature	Topt	U:8-18	7.456	8.8576	8.9714	8.7223	10.9921
Population size scaling factor	C	U:0.1-10	3.5369	7.9275	7.6057	9.3784	9.9951
Temperature tolerance	Ttol	U:50-200	134.471	178.213	174.852	193.911	199.526
